# METTL1 gene dosage and catalytic activity define a targetable vulnerability in pediatric cancers

**DOI:** 10.64898/2026.10.20.760582

**Authors:** Pei Y. Liu, Steven He, Olesya Panasenko, Fedor Bezrukov, Alice Salib, Priyank Rawat, Wenxin Hu, Chelsea Mayoh, Marie Erasmus-Wong, Zara Barger, Emmy Fleuren, Greg M. Arndt, Ian Street, Mohamed Fareh, Antoine de Weck, Paul G. Ekert

## Abstract

METTL1 is responsible for catalyzing N7-methylguanosine (m^7^G) methylation of tRNAs. METTL1-dependent oncogenic mechanisms include both its methyltransferase catalytic activity and, in specific instances, non-catalytic interactions that maintain aminoacylated tRNA levels in malignant cells. We show that *METTL1* copy number gain and elevated expression are a feature of pediatric tumors that are *METTL1* dependent, using Cas13-mediated RNA to reduce the threshold of METTL1 mRNA and protein, which disrupts both catalytic and non-catalytic functions. In cell lines with *METTL1* gene amplification, specific degradation of *METTL1* mRNA impaired colony formation, triggered cell death, and decreased the translation efficiency of a subset of genes enriched for codons decoded m^7^G-modified tRNAs. METTL1 inhibition was accompanied by downregulation of c-MYC, n-MYC and MCL-1 protein expression. METTL1 silencing synergizes with drugs targeting anti-apoptotic members of the BCL2 family, notably BCL-xL. Importantly, the catalytic activity of METTL1 was required to rescue cells from the deleterious consequences of METTL1 silencing. We conclude that inhibiting the catalytic activity of METTL1 has potential therapeutic efficacy, particularly in tumors with *METTL1* amplification. Synergistic combinations with BH3-mimetic drugs may be a promising therapeutic combination.

**Significance:** METTL1 amplification defines a subset of pediatric tumors. METTL1 inhibition using CRISPR-Cas13d induces cell death and synergizes with a BCL2/BCL-xL inhibitor, revealing a targetable dependency and a potential treatment combination.
