## Supplementary Table 4 for "METTL1 gene dosage and catalytic activity define a targetable vulnerability in pediatric cancers"

### Sheet: Supplementary data file 4
Supplementary Table S4: Gene Set Enrichment Analysis (GSEA) in Rh30 cells between non-targeting control and METTL1 silencing.
Rh30 cells expressing DOX-inducible Cas13d and a single constitutively expressed crRNA (NTC or METTL1 g2, g4 or g5) were treated
with vehicle control or 1µg/mL DOX for 48 hrs, followed by transcriptome wide RNA-sequencing.
Common gene sets in the three guides were considered significantly differentially expressed if the enrichment score was <-1 or >1 and qadj < 0.05.
	pathway	pval	padj	log2err	ES	NES	size	leadingEdge
g2	HALLMARK_ADIPOGENESIS	0.101159	0.206533	0.140406	-0.351069	-1.23947	147	GBE1|COL4A1|DHCR7|CD151|LPCAT3|GPX4|GPHN|ACLY|RAB34|CRAT|ARAF|PHYH|ACADM|DLAT|DRAM2|PFKL|SLC25A1|ITGA7|HADH|ESYT1|COQ9|FAH|MGLL|LIFR|ME1|BAZ2A|HIBCH|CYC1|DLD|SLC25A10|SUCLG1|IDH3G|CMPK1|SLC66A3|SLC19A1|PRDX3|NMT1|SLC5A6|COL15A1|PEMT|SCP2|ACOX1|IDH3A|ACO2|BCKDHA|ACADS|UQCRQ|G3BP2|NDUFS3|ADCY6|MCCC1|MIGA2|UBQLN1|ACAA2|PIM3|VEGFB|ECHS1|MGST3|GPD2|SAMM50|AGPAT3|APLP2|MDH2|PGM1
	HALLMARK_ALLOGRAFT_REJECTION	0.19545	0.308938	0.249247	0.268647	1.16507	73	WARS1|ETS1|AARS1|TIMP1|HLA-E|GPR65|PSMB10|DYRK3|BCL10|B2M|SOCS5|RPL39|TLR6|IL27RA
	HALLMARK_ANDROGEN_RESPONSE	0.0288038	0.0671021	0.352488	-0.424624	-1.40968	77	XRCC5|SPCS3|SMS|SCD|DHCR24|ACSL3|ABCC4|RRP12|ITGAV|HERC3|ABHD2|IDI1|CAMKK2|RPS6KA3|LIFR|LMAN1|UBE2I|SRF|HMGCR|FADS1|SORD|DBI|CDK6|GPD1L|PTPN21|PMEPA1|XRCC6|CCND3|FKBP5|HOMER2|PA2G4|PDLIM5|ADAMTS1|NGLY1|ZMIZ1
	HALLMARK_ANGIOGENESIS	0.350195	0.457506	0.145516	0.362683	1.07773	16	VEGFA|TIMP1|JAG1|FSTL1|STC1
	HALLMARK_APICAL_JUNCTION	0.00610862	0.0176072	0.407018	-0.428864	-1.46647	105	CDH15|MYH9|EVL|INPPL1|CRAT|AKT3|MAPK14|RASA1|ATP1A3|ADAM9|TJP1|PTEN|FLNC|NECTIN1|AKT2|HADH|GAMT|TIAL1|ADAM23|EPB41L2|ITGB1|NF1|SHC1|SYMPK|MVD|CLDN15|EXOC4|NECTIN2|SLC30A3|VASP|FBN1|LDLRAP1|PKD1|TUBG1|IKBKG|ITGA3|NLGN2|LAMB3|PECAM1|TSC1|JAM3|MYH10|MPZL1
	HALLMARK_APICAL_SURFACE	0.68799	0.756293	0.0432769	-0.324033	-0.856881	21	APP|EPHB4|ADAM10|BRCA1|EFNA5|FLOT2
	HALLMARK_APOPTOSIS	6.35753e-05	0.000260035	0.538434	0.408123	1.7812	99	TXNIP|DDIT3|ATF3|SAT1|PEA15|GADD45A|GADD45B|ANXA1|EMP1|TIMP3|PMAIP1|CTH|TIMP1|IFITM3|CASP4|SQSTM1|GPX1|CASP2|HMOX1|SOD2|BCL10|H1-0
	HALLMARK_BILE_ACID_METABOLISM	0.0301275	0.0671021	0.282013	-0.456471	-1.44137	54	PXMP2|DHCR24|PHYH|HSD17B4|GNPAT|HSD3B7|RXRA|GCLM|ABCD3|IDI1|PEX1|FDXR|SLC29A1|FADS1|AR|HACL1|SCP2|IDH2|ABCD1|ABCA2|SLC23A2|ACSL1|CROT|NEDD4|LONP2|PEX26|BCAR3|PRDX5
	HALLMARK_CHOLESTEROL_HOMEOSTASIS	0.0366826	0.07815	0.321776	0.348365	1.42546	54	TRIB3|ATF3|ATF5|NFIL3|NIBAN1|PLAUR|S100A11|JAG1|GPX8|ERRFI1
	HALLMARK_COAGULATION	0.354801	0.457506	0.0692836	-0.348822	-1.08053	46	LRP1|SPARC|CFH|CAPN2|ADAM9|SIRT2
	HALLMARK_COMPLEMENT	0.698901	0.756293	0.0345664	-0.261227	-0.874015	86	LRP1|COL4A2|USP14|CFH|EHD1|ADAM9|GMFB|CDH13|PPP4C|ME1|MSRB1|CALM3|XPNPEP1|GRB2|PIM1|CD46|LIPA|GNB4|RNF4
	HALLMARK_DNA_REPAIR	0.00773205	0.0210484	0.407018	-0.412557	-1.42144	113	DDB1|ALYREF|RFC2|POLA1|NCBP2|ERCC5|APRT|ERCC2|RFC5|GPX4|GTF2H3|POLA2|POLD1|DUT|LIG1|PRIM1|POLR2I|TAF1C|MPG|TYMS|SRSF6|HPRT1|ITPA|GSDME|DDB2|POLD3|AAAS|SAC3D1|ZWINT|BCAM|POLB
	HALLMARK_E2F_TARGETS	2.6372e-14	6.46115e-13	0.975995	-0.577317	-2.07533	179	DIAPH3|PRKDC|SPC24|HELLS|HMMR|RFC2|MYBL2|LBR|POLE|DNMT1|CCNE1|CIT|BIRC5|DONSON|POLA2|POLD1|MLH1|JPT1|TK1|TFRC|DUT|XPO1|CDCA3|MKI67|LIG1|CHEK2|TOP2A|SMC1A|CDKN3|HMGB3|TIMELESS|NUP205|NASP|MCM5|SRSF2|KIF4A|H2AX|NCAPD2|TRIP13|ESPL1|STMN1|CTPS1|DLGAP5|PLK1|DCTPP1|PRIM2|SMC3|ATAD2|SMC4|STAG1|CNOT9|SPAG5|AURKB|NOP56|CSE1L|DSCC1|PLK4|NAP1L1|BUB1B|DEK|PDS5B|TACC3|H2AZ1|NOLC1|BRMS1L|UNG|CDC25B|CENPE|KIF2C…
	HALLMARK_EPITHELIAL_MESENCHYMAL_TRANSITION	0.110872	0.208951	0.135002	-0.357586	-1.24044	122	LRP1|COL4A2|COL5A1|SPARC|COL6A2|TNC|COL4A1|MEST|COL7A1|FBN2|GPC1|PLOD1|FLNA|COL3A1|ITGAV|COL12A1|TPM2|COL5A2|EDIL3|PCOLCE|ADAM12|LAMC1|CAP2|ITGB1|PDLIM4|CALU|TNFRSF12A|DPYSL3|LGALS1
	HALLMARK_ESTROGEN_RESPONSE_EARLY	0.622807	0.726608	0.0398407	-0.271581	-0.914293	91	FASN|NADSYN1|MYBBP1A|DHCR7|RRP12|NCOR2|ABHD2|FHL2|TGIF2|MED24|AQP3|ADD3|CELSR2|GLA|FDFT1|RBBP8|MYOF|CHPT1|MED13L|RHOBTB3|SLC7A2|ADCY9|AR|RPS6KA2|FKBP4
	HALLMARK_ESTROGEN_RESPONSE_LATE	0.129244	0.226177	0.125033	-0.368583	-1.2411	92	IMPA2|MEST|DHCR7|GALE|TOP2A|DCXR|NCOR2|GINS2|ABHD2|CKB|PLK4|HPRT1|METTL3|SLC29A1|ADD3|CELSR2|KIF20A|GLA|FDFT1|RBBP8|SORD|DLG5|MYOF|CHPT1|GFUS|IDH2|RPS6KA2|FKBP4|EMP2|CDC6|RAB31|FKBP5|XRCC3|ATP2B4|HOMER2|TIAM1|LARGE1|CDC20
	HALLMARK_FATTY_ACID_METABOLISM	0.0176214	0.0454445	0.352488	-0.403956	-1.39068	109	FASN|SMS|SUCLG2|DHCR24|CRAT|HSD17B4|ACADM|PTPRG|ACADVL|UROD|IDI1|HADH|MGLL|H2AZ1|RAP1GDS1|UROS|ME1|HIBCH|BPHL|SUCLA2|BCKDHB|DLD|ALAD|LGALS1|SUCLG1|IDH3G|NCAPH2|METAP1|HSPH1|ACAT2|HSDL2|GCDH|PTS|DLST|PRDX6|ACOX1|PSME1|ACAA1|ACO2|ACSL4|ACADS|ACSL1|ACOT8|MDH1|GRHPR|ACAA2|HSP90AA1|ENO3|HMGCL|ECHS1|GPD2|FH|ELOVL5|MDH2
	HALLMARK_G2M_CHECKPOINT	1.48037e-17	7.25382e-16	1.07687	-0.61081	-2.19703	181	CUL1|CDC45|NSD2|HMMR|MYBL2|LBR|POLE|E2F1|BIRC5|EWSR1|POLA2|SMARCC1|MAPK14|SMC2|JPT1|E2F4|XPO1|MKI67|CDC27|CENPA|TOP2A|TNPO2|SMC1A|CDKN3|HMGB3|E2F2|NASP|MCM5|SRSF2|KIF4A|H2AX|KPNB1|GINS2|HNRNPU|ESPL1|STMN1|SLC12A2|PLK1|FANCC|DTYMK|PRC1|PRIM2|SMC4|STAG1|CCNA2|AURKB|KIF11|PBK|FOXN3|CDC7|RBL1|RAD54L|PLK4|CCNF|PDS5B|TACC3|H2AZ1|NOLC1|CENPF|DKC1|ATRX|BCL3|SQLE|CDC25B|KIF15|BUB1|CENPE|SMAD3|KIF2C|INCENP…
	HALLMARK_GLYCOLYSIS	0.515312	0.631257	0.0467883	-0.281247	-0.990768	142	COL5A1|AGRN|HMMR|PPIA|PAM|EGLN3|GPC1|PLOD1|PFKP|TPI1|GALE|CENPA|ALDH7A1|NASP|PYGL|STMN1|ENO1|PHKA2|HS2ST1|MED24|ME1|PSMC4|CLN6|DLD|GYS1|KIF20A|SLC25A10|ERO1A|HDLBP|COG2|CAPN5|PMM2|SLC25A13|CASP6|PDK3|GFUS|PGK1|PGAM1|FKBP4|AURKA
	HALLMARK_HEDGEHOG_SIGNALING	0.23107	0.333013	0.09855	-0.451257	-1.19331	21	MYH9|L1CAM|RASA1|NF1|LDB1|CDK6|DPYSL2|NRCAM
	HALLMARK_HEME_METABOLISM	0.709989	0.756293	0.0327242	-0.254655	-0.885582	124	MARK3|HMBS|TFRC|UROD|H4C3|CDC27|E2F2|GCLM|ANK1|RNF123|PICALM|MBOAT2|PIGQ|EPB41|AQP3|UROS|XPO7|ALAD|ARHGEF12|PPOX|UBAC1|NARF|SLC66A2|GLRX5|BCAM|SLC6A8|SIDT2|ADD1|HEBP1|IGSF3|SEC14L1|DCAF11|BTG2|MAP2K3|CCND3
	HALLMARK_HYPOXIA	6.3682e-05	0.000260035	0.538434	0.372944	1.74124	127	PPP1R15A|DDIT3|DDIT4|ATF3|HOXB9|NFIL3|ETS1|CCN2|STC2|VEGFA|PLAUR|BTG1|SLC2A3|PPP1R3C|DUSP1|GLRX|GAPDHS|ADM|PLAC8|CCN1|IRS2|CITED2|STC1|CHST3|LOX|SERPINE1|ERRFI1|PLIN2|KLF7|HMOX1|F3|SDC3|CAVIN1|MAFF|GPC4|MAP3K1|B4GALNT2
	HALLMARK_IL2_STAT5_SIGNALING	0.155993	0.254789	0.249247	0.253345	1.12295	105	CST7|PRNP|GADD45B|NFIL3|EMP1|GABARAPL1|SLC2A3|IFITM3|PRAF2|SPRY4|GPR65|MXD1|PLIN2|SLC1A5|CKAP4|RGS16|P2RX4|MAFF|PNP|RNH1|ARL4A|SOCS1|PLPP1|TNFRSF9|KLF6|CDC42SE2|SPRED2
	HALLMARK_IL6_JAK_STAT3_SIGNALING	0.134827	0.227811	0.249247	0.333695	1.3043	44	INHBE|HAX1|HMOX1|IRF9|CRLF2|CXCL3|EBI3|IRF1|SOCS1
	HALLMARK_INFLAMMATORY_RESPONSE	0.00112305	0.00393069	0.45506	0.376958	1.62503	87	IL7R|PLAUR|C3AR1|CCRL2|HBEGF|HAS2|TIMP1|NMI|ADM|ICAM4|MXD1|KCNJ2|SERPINE1|EDN1|HRH1|CCR7|BDKRB1|CXCL8|F3|RGS16|FZD5|P2RX4|TNFAIP6|EBI3|RHOG|RNF144B|IRF1|CCL24|TNFRSF9|KLF6|TPBG
	HALLMARK_INTERFERON_ALPHA_RESPONSE	5.48299e-06	3.8381e-05	0.610527	0.566871	2.32143	52	TXNIP|WARS1|ISG15|IFI30|IFIT3|IFI44|CCRL2|TRIM21|NMI|IFITM3|TRIM25|PSMB9|PROCR|IRF9|B2M|SAMD9|ELF1|IRF1
	HALLMARK_INTERFERON_GAMMA_RESPONSE	2.83583e-06	2.31593e-05	0.627257	0.452297	1.97399	99	TXNIP|WARS1|ISG15|APOL6|IFI30|CD274|IFIT3|IFI44|BTG1|TRIM21|NMI|IFITM3|CASP4|UPP1|TRIM25|PSMB9|ARID5B|PSMB10|LATS2|IFIT1|SOD2|IRF9|B2M|ZNFX1|TNFAIP6|MTHFD2|PNP|METTL7B|IRF1|ARL4A|PELI1|SAMD9L|SOCS1
	HALLMARK_KRAS_SIGNALING_DN	0.825829	0.825829	0.030133	-0.246413	-0.764849	49	LFNG|GAMT|FGGY|CDKAL1|NOS1|CELSR2|SLC30A3|COL2A1|KMT2D|BTG2|COQ8A|CAMK1D|C5
	HALLMARK_KRAS_SIGNALING_UP	2.16059e-05	0.000132336	0.57561	0.460753	1.98242	84	PPP1R15A|HKDC1|KLF4|IL7R|ETS1|EMP1|LCP1|TMEM158|PLAUR|C3AR1|HBEGF|GPNMB|GLRX|DUSP6|TRIB1|DNMBP|LY96|NGF|RGS16|PLAU|GNG11|ADAM17|AMMECR1|MAP3K1|ETV5
	HALLMARK_MITOTIC_SPINDLE	2.55265e-08	2.5016e-07	0.733762	-0.517449	-1.84629	162	MYH9|BIRC5|CDK5RAP2|LRPPRC|FLNA|ARHGAP4|RASA1|TRIO|ECT2|KIFAP3|CDC27|TOP2A|LLGL1|SMC1A|SPTBN1|PREX1|BCR|KIF4A|ESPL1|ANLN|DLGAP5|PLK1|PRC1|SMC3|SMC4|KATNB1|EPB41L2|KIF11|EPB41|SPTAN1|NF1|KNTC1|CENPF|RHOT2|TUBGCP3|ATG4B|KIF15|BUB1|CENPE|KIF2C|INCENP|MYO9B|CSNK1D|CCNB2|PAFAH1B1|DOCK2|TUBA4A|ARHGEF12|ARHGDIA|KIF1B|CNTROB|TPX2|MYO1E|NOTCH2|CDC42BPA|SAC3D1|NUSAP1|TTK|PCNT|FBXO5|RACGAP1|HOOK3|NIN|RABGAP…
	HALLMARK_MTORC1_SIGNALING	5.12335e-05	0.000260035	0.557332	0.33328	1.62654	172	TRIB3|PPP1R15A|DDIT3|DDIT4|WARS1|SLC1A4|SLC7A11|PSPH|IFI30|SLC7A5|PSAT1|ASNS|NFIL3|NIBAN1|GOT1|PHGDH|CORO1A|MLLT11|CTH|SLC2A3|GLRX|RIT1|SEC11A|EIF2S2|NUPR1|UFM1|IDH1|STC1|M6PR|GTF2H1|SQSTM1
	HALLMARK_MYC_TARGETS_V1	5.63573e-05	0.000260035	0.557332	-0.452657	-1.62369	177	SRPK1|CUL1|PHB2|PRPF31|CDC45|CANX|NCBP2|PPIA|PSMA1|VBP1|SMARCC1|HNRNPC|DUT|XPO1|SRSF7|EIF3B|PRPS2|FAM120A|CAD|MCM5|SRSF2|KPNB1|HNRNPU|CTPS1|NCBP1|RUVBL2|PSMD1|CCNA2|PPM1G|NOP56|TYMS|NAP1L1|DEK|HPRT1|H2AZ1|SF3B3|NOLC1|PSMC4|RPLP0|C1QBP|PABPC4|CYC1|MRPL23|PTGES3|RAD23B|GSPT1|MCM4|HNRNPD|CDK4|MCM7|TFDP1|SNRPA|PRDX3|DDX18|POLD2|UBE2E1|ETF1|PSMD7|IARS1|SRSF3|PGK1|MAD2L1|MCM2|RRM1|UBA2|GLO1|XRCC6|CBX3|…
	HALLMARK_MYC_TARGETS_V2	0.000159998	0.000603069	0.518848	-0.574458	-1.78307	49	EXOSC5|MYBBP1A|IPO4|LAS1L|RRP12|NOP2|MCM5|PLK1|PRMT3|TCOF1|DCTPP1|NOP56|PLK4|NOLC1|UTP20|WDR74|UNG|SORD|MCM4|CDK4|SLC19A1|DDX18|NOC4L|CBX3|TMEM97|HK2|PA2G4|HSPD1|FARSA|GNL3
	HALLMARK_MYOGENESIS	0.00359116	0.0109979	0.431708	-0.439739	-1.50667	106	COL4A2|MYOG|TNNI1|MYH9|SPARC|AGRN|GAA|COL6A2|FDPS|SCD|DMPK|FLII|APP|MAPK12|CRAT|COL3A1|PLXNB2|KIFC3|TPM2|SIRT2|AKT2|CDH13|ITGA7|ADAM12|NOTCH1|CKB|MEF2D|SPTAN1|PSEN2|ITGB1
	HALLMARK_NOTCH_SIGNALING	0.21879	0.32487	0.100991	-0.445612	-1.2213	25	CUL1|LFNG|NOTCH3|NOTCH1|PRKCA|PSEN2|KAT2A|NOTCH2
	HALLMARK_OXIDATIVE_PHOSPHORYLATION	0.12513	0.226177	0.123842	-0.340452	-1.21264	158	GPI|PHB2|GPX4|LRPPRC|PHYH|UQCRC2|ACADM|NDUFS7|DLAT|ACADVL|OGDH|MTRR|BAX|UQCRH|MTX2|GLUD1|ACAT1|SLC25A11|NDUFV2|RHOT2|VDAC2|CYC1|ATP5MC3|SUCLA2|DLD|HADHA|SUCLG1|IDH3G|NDUFV1|NDUFA4|PRDX3|SLC25A12|NDUFA1|DLST|IDH2|IDH3A|ATP5F1C|ACAA1|ATP5F1B|ACO2|BCKDHA|UQCRQ|NDUFS1|NDUFS3|GOT2|COX4I1|MDH1|TOMM22|NDUFS4|ACAA2|ECHS1|MGST3|VDAC3|OAT|AFG3L2|ACADSB|ATP5PB|FH|NDUFA2|MDH2|MRPS11|ATP5MC2|NDUFS2|SURF1|MRPS…
	HALLMARK_P53_PATHWAY	2.37332e-08	2.5016e-07	0.733762	0.435798	2.0411	143	TRIB3|SLC3A2|PPP1R15A|TXNIP|DDIT3|DDIT4|ATF3|SAT1|SLC7A11|IFI30|GADD45A|KLF4|ZFP36L1|ABHD4|BTG1|OSGIN1|HBEGF|MKNK2|NUPR1|PLK2|UPP1|MXD1|PRKAB1|PROCR|HINT1|HMOX1
	HALLMARK_PEROXISOME	0.108324	0.208951	0.141225	-0.39696	-1.29056	66	FDPS|DHCR24|SEMA3C|CRAT|SMARCC1|HSD17B4|GNPAT|HSD3B7|TOP2A|CTPS1|ABCD3|IDI1|CLN6|FADS1|CTBP1|SCP2|IDH2|ACOX1|ABCD1|ACAA1|ACSL4|SLC23A2|SLC25A19|ACSL1|ACOT8
	HALLMARK_PI3K_AKT_MTOR_SIGNALING	0.709132	0.756293	0.0350901	-0.263127	-0.861281	69	MAPKAP1|E2F1|HSP90B1|CALR|RPTOR|PTEN|VAV3|PIN1|MAPK1|RPS6KA3|ARPC3|AP2M1|MKNK1|CLTC|ARHGDIA|CDK4|GRB2|GRK2|RPS6KA1|PPP1CA|UBE2N|PTPN11|MAP2K3|MAP3K7|TIAM1|TRAF2|PRKAR2A
	HALLMARK_PROTEIN_SECRETION	0.024142	0.0591479	0.352488	-0.428795	-1.42353	77	AP2B1|USO1|PAM|NAPG|OCRL|TMX1|MAPK1|RPS6KA3|LMAN1|BNIP3|DNM1L|AP2M1|CLTC|GLA|COG2|KIF1B|ANP32E|ADAM10|VAMP3|AP3B1|COPE|GOLGA4|ATP1A1|TMED2|NAPA|ARFGEF2|CAV2|IGF2R|ARFGEF1|COPB2|SCAMP1|SNAP23|ATP7A|EGFR
	HALLMARK_REACTIVE_OXYGEN_SPECIES_PATHWAY	0.297691	0.405191	0.0802023	-0.379273	-1.12112	36	TXNRD2|SBNO2|ERCC2|GPX4|PFKP|GCLM|JUNB|ABCC1
	HALLMARK_SPERMATOGENESIS	0.243306	0.340629	0.0888945	-0.371855	-1.1693	53	MTOR|CDKN3|SLC12A2|H1-6|NOS1|BUB1|KIF2C|IP6K1|CCNB2|MAST2|TTK|NCAPH|AURKA|AGFG1|CHRM4|JAM3|IFT88|PRKAR2A|TLE4|TOPBP1|VDAC3|IDE|ELOVL3|GMCL1|CLPB|TALDO1|CAMK4|PIAS2|PEBP1|STRBP|PHF7
	HALLMARK_TGF_BETA_SIGNALING	0.758865	0.774675	0.0341205	-0.271948	-0.827751	42	SPTBN1|TJP1|JUNB|NCOR2|CDK9|FNTA|SMAD3|HDAC1|CTNNB1|PMEPA1|LTBP2|RAB31|PPP1CA|THBS1
	HALLMARK_TNFA_SIGNALING_VIA_NFKB	4.76045e-11	7.7754e-10	0.851339	0.540254	2.49171	114	PPP1R15A|ATF3|CEBPB|SAT1|GADD45A|KLF4|GADD45B|IL7R|NFIL3|SERPINB8|NFE2L2|VEGFA|PLAUR|BTG1|CCRL2|HBEGF|SLC2A3|DUSP1|GEM|DUSP5|TRIB1|CCN1|IRS2|PLK2|MSC|JAG1|MXD1|SQSTM1|SERPINE1|EDN1|SOD2|KLF10|F3|BCL6|PLAU|CXCL3|ETS2|TNFAIP6|BIRC2|MAFF|IER2|IRF1
	HALLMARK_UNFOLDED_PROTEIN_RESPONSE	0.00242754	0.00792997	0.431708	0.358604	1.55547	101	DDIT4|ATF4|SLC1A4|ATF3|CEBPB|SLC7A5|PSAT1|ASNS|STC2|VEGFA|CHAC1|EIF4EBP1|TARS1|CEBPG|SEC11A|XPOT|SRPRB|LSM1|DNAJB9|ERN1
	HALLMARK_UV_RESPONSE_DN	0.214518	0.32487	0.0919686	-0.339182	-1.1544	101	SRI|MTA1|AKT3|PIK3CD|MAPK14|COL3A1|RXRA|TJP1|PTEN|ABCC1|LDLR|COL5A2|LAMC1|FHL2|SYNJ2|CAP2|PRKCA|MGLL|CDON|ATRX|ADD3|ATP2C1|BCKDHB|SMAD3
	HALLMARK_UV_RESPONSE_UP	0.738798	0.770236	0.031637	-0.25451	-0.859679	94	CCNE1|TFRC|UROD|JUNB|ARRB2|H2AX|HNRNPU|PRKACA|NUP58|NXF1|AQP3|EIF5|MRPL23|STARD3|TUBA4A|RPN1|KLHDC3|AGO2|PDAP1|COL2A1|SLC6A8|FKBP4|BTG2|ACAA1|STIP1|MARK2|CDC34|CCND3|CYB5B|PRKCD|EIF2S3
	HALLMARK_WNT_BETA_CATENIN_SIGNALING	0.468193	0.588243	0.0598603	-0.354035	-1.0042	28	CUL1|NCOR2|NOTCH1|PSEN2|SKP2|KAT2A
	HALLMARK_XENOBIOTIC_METABOLISM	0.561749	0.671358	0.0444181	-0.284019	-0.959355	94	MTHFD1|SLC12A4|ATOH8|SSR3|AHCY|DCXR|ATP2A2|HES6|MARCHF6|DHPS|FAH|HPRT1|GART|BPHL|PGD|PTGES3|MCCC2|NMT1|CASP6|PTS|HACL1|PEMT|ACOX1|ACO2|ACOX3|TMEM97|PMM1|IL1R1|CROT|SLC35D1|PDLIM5
g4	HALLMARK_ADIPOGENESIS	0.0167232	0.0372471	0.352488	-0.362067	-1.39795	147	GBE1|CD151|DHCR7|DRAM2|ACLY|COL4A1|SUCLG1|HADH|PHYH|DLAT|SLC25A1|NDUFAB1|PRDX3|CMPK1|HIBCH|SOD1|RAB34|GRPEL1|ECHS1|SLC5A6|MGLL|CYC1|DLD|UBQLN1|CRAT|BAZ2A|NDUFS3|GPD2|IDH3G|UQCRQ|ITGA7|SAMM50|ESYT1|ARAF|FAH|MRPL15|NMT1|IDH3A|ACADM|LPCAT3|PIM3|CS|SDHB|SLC19A1|SLC25A10|COQ3|MDH2|ME1
	HALLMARK_ALLOGRAFT_REJECTION	0.0336112	0.0686229	0.321776	0.370944	1.42429	73	WARS1|PSMB10|AARS1|ETS1|HLA-E|TLR6|B2M|C2|TIMP1|SOCS1|IL27RA|CSF1|AKT1|DYRK3|RPL39|SOCS5|F2R|GPR65|ACVR2A|JAK2
	HALLMARK_ANDROGEN_RESPONSE	0.040889	0.0801425	0.321776	-0.403885	-1.42194	77	XRCC5|DHCR24|SCD|SPCS3|SMS|IDI1|RRP12|XRCC6|HMGCR|DBI|ABCC4|ACSL3|FADS1|PA2G4|LMAN1|HERC3|CCND3|ELOVL5|GSR|SORD|ABHD2
	HALLMARK_ANGIOGENESIS	0.120603	0.196985	0.204295	0.506711	1.39573	16	VEGFA|FSTL1|TIMP1|JAG1|TNFRSF21
	HALLMARK_APICAL_JUNCTION	0.549861	0.612346	0.0562941	-0.256769	-0.950215	105	MYH9|TUBG1|SHC1|HADH|MAPK14|ADAM9|PECAM1|PTEN|CDH15|AKT2|MPZL1|CRAT|ITGB1|DHX16|JAM3|VASP|EPB41L2|TIAL1|LAYN|SYMPK|AKT3|FLNC|RASA1|GAMT|MAP3K20|NECTIN2|CLDN15|EVL|NECTIN1|TSC1|TJP1|LAMB3|MVD|NLGN2|VCL|ADAM23|TGFBI|MYH10|INPPL1
	HALLMARK_APICAL_SURFACE	0.973958	0.973958	0.0590955	0.194533	0.568977	21	CX3CL1|PLAUR|B4GALT1|NCOA6|CROCC|THY1|IL2RB|GATA3|RTN4RL1
	HALLMARK_APOPTOSIS	4.16097e-06	2.26542e-05	0.610527	0.506663	2.05847	99	DDIT3|TXNIP|ATF3|SAT1|TIMP3|GADD45A|PEA15|H1-0|SQSTM1|ANXA1|PMAIP1|CTH|GADD45B|IFITM3|IRF1|GPX1|TIMP1|RHOB|CASP4|CDKN1B|EMP1|SMAD7|CASP7
	HALLMARK_BILE_ACID_METABOLISM	0.0571848	0.1037	0.227987	-0.415354	-1.38033	54	DHCR24|IDI1|PXMP2|GCLM|GNPAT|HSD17B4|PHYH|FADS1|ABCD3|SOD1
	HALLMARK_CHOLESTEROL_HOMEOSTASIS	0.14375	0.227218	0.208955	0.349938	1.2409	54	TRIB3|ATF3|ATF5|NIBAN1|NFIL3|PNRC1|S100A11|GPX8
	HALLMARK_COAGULATION	0.297337	0.373578	0.0911073	-0.349465	-1.12329	46	LRP1|SPARC|CFH|THBS1|CAPN2|ADAM9|PECAM1
	HALLMARK_COMPLEMENT	0.515789	0.58776	0.110122	0.245512	0.968139	86	CEBPB|PSMB9|DUSP6|IRF1|C2|TIMP1|CASP4|RHOG|DUSP5|CASP7|APOBEC3F|F3|PRDM4|ERAP2|LGMN|SERPINE1|PFN1|PLSCR1|JAK2|LGALS3|TIMP2|PDP1|ATOX1|IRF2|KLK1
	HALLMARK_DNA_REPAIR	0.00046984	0.00177093	0.498493	-0.445198	-1.66564	113	ALYREF|DDB1|POLA1|NCBP2|RFC5|SRSF6|ERCC5|APRT|RFC2|DUT|PRIM1|POLA2|TYMS|LIG1|GTF2H3|HPRT1|POLD1|POLR2I|NME1|TMED2|ZWINT|NUDT21|ERCC2|MPG|PCNA|POLB|BCAP31|TAF1C|SF3A3|RFC3|DGCR8|ITPA|POLR2C|SSRP1|SAC3D1|POLD3|RPA3|GTF2A2|AAAS|TAF13|DDB2|FEN1|PNP
	HALLMARK_E2F_TARGETS	2.15258e-33	1.05476e-31	1.50239	-0.71355	-2.84038	179	PRKDC|SPC24|DIAPH3|BIRC5|TFRC|HMMR|SRSF2|PLK1|LBR|TUBG1|CCNE1|DCTPP1|LYAR|NASP|DLGAP5|CSE1L|TRIP13|HELLS|CDCA3|CDC20|NUP205|RFC2|DUT|STMN1|HMGB3|JPT1|XRCC6|H2AZ1|TOP2A|UNG|AURKA|PTTG1|CCNB2|CKS2|NCAPD2|NOLC1|POLE|SMC3|POLA2|DONSON|CTPS1|MAD2L1|NOP56|LIG1|CHEK2|KIF4A|XPO1|DEPDC1|TACC3|MLH1|TK1|DSCC1|CNOT9|MCM2|PRPS1|DNMT1|GSPT1|DEK|SPAG5|PRIM2|ORC6|KPNA2|PA2G4|MKI67|MYBL2|BUB1B|POLD1|CIT|ESPL1|MCM…
	HALLMARK_EPITHELIAL_MESENCHYMAL_TRANSITION	0.157895	0.23445	0.21925	0.275613	1.15122	122	SAT1|TIMP3|GADD45A|VEGFA|ACTA2|MXRA5|GADD45B|ECM2|TAGLN|SNAI2|SERPINE2|COL1A1|SGCD|SNTB1|FZD8|GEM|FSTL1|TIMP1|RHOB|CCN2|FOXC2|CTHRC1
	HALLMARK_ESTROGEN_RESPONSE_EARLY	0.15	0.229687	0.21925	0.296606	1.18796	91	SLC1A4|SLC7A5|KLF4|BLVRB|STC2|KLF10|PMAIP1|TSKU|ALDH3B1|HES1|ELF1|TPBG|SNX24|SLC26A2|GAB2|WFS1|BHLHE40|JAK2|ABAT|ASB13
	HALLMARK_ESTROGEN_RESPONSE_LATE	0.23431	0.328033	0.101714	-0.312998	-1.13492	92	DHCR7|KIF20A|MEST|CDC20|FDFT1|TOP2A|GINS2|FKBP4|CKB|IMPA2|HPRT1|GALE|METTL3|ELOVL5|BTG3|PLK4|CHPT1|SORD|PPIF|ADD3|ABHD2|CDC6|GFUS|GLA
	HALLMARK_FATTY_ACID_METABOLISM	0.00079859	0.00244568	0.477271	-0.435864	-1.62629	109	DHCR24|FASN|SMS|IDI1|HSP90AA1|SUCLG2|H2AZ1|SUCLG1|ACAT2|HSD17B4|HADH|HSD17B7|PTPRG|PRDX6|HIBCH|BCKDHB|UROD|ECHS1|MGLL|HSPH1|DLD|CRAT|ELOVL5|METAP1|SUCLA2|GPD2|IDH3G|MDH1|HSDL2|APEX1|NCAPH2|ACADM|PTS|SDHD|RAP1GDS1|LGALS1|MIX23|FH|MDH2|ME1|KMT5A|DLST|ACSL4|ACSL1|PDHA1|AUH|ACOX1|GCDH|PDHB
	HALLMARK_G2M_CHECKPOINT	5.07578e-20	8.29044e-19	1.16018	-0.625803	-2.48721	181	BIRC5|HMMR|CDC45|SRSF2|CUL1|CCNA2|PLK1|LBR|NASP|CDC20|DKC1|STMN1|HMGB3|HSPA8|JPT1|H2AZ1|SQLE|TOP2A|PRC1|AURKA|EWSR1|CENPA|CDC27|KPNB1|PTTG1|TNPO2|PBK|CCNB2|SMC2|CKS2|GINS2|NOLC1|SMARCC1|NSD2|POLE|NUSAP1|E2F4|TPX2|POLA2|MAPK14|SFPQ|MAD2L1|CCNF|KIF4A|XPO1|TACC3|TTK|MCM2|KIF11|DTYMK|BUB1|GSPT1|PRIM2|ORC6|KPNA2|NDC80|MKI67|MYBL2|INCENP|CENPF|ESPL1|MCM3|E2F2|MCM5|H2AX|RAD54L|UBE2S|LMNB1|SMC1A|RACGAP1|…
	HALLMARK_GLYCOLYSIS	0.0507343	0.0956147	0.231127	-0.340976	-1.31413	142	EGLN3|HMMR|ENO1|PPIA|TPI1|KIF20A|NASP|ALDH7A1|PGAM1|STMN1|PGK1|HK2|AURKA|CENPA|PYGL|PFKP|FKBP4|PLOD1|COL5A1|DEPDC1|PRPS1|SLC25A13|PSMC4|SOD1|PKM|PAM|GOT2|GALE|NT5E|ERO1A|DLD|GPC1|PMM2|PHKA2|MDH1|HS2ST1|COPB2|GFUS|SAP30|AGRN|AK4|GYS1|PDK3
	HALLMARK_HEDGEHOG_SIGNALING	0.296875	0.373578	0.127505	0.38519	1.12662	21	VEGFA|GLI1|ETS2|TLE3|PTCH1|HEY1|OPHN1|HEY2
	HALLMARK_HEME_METABOLISM	0.213483	0.307667	0.186433	0.263656	1.1022	124	SLC7A11|ASNS|BLVRB|GYPC|H1-0|YPEL5|ICAM4|NFE2L1|PGLS|BACH1|KLF3|FBXO7|TCEA1|FOXJ2|UCP2|TNS1|SLC30A1|SLC25A38|DCAF10|SDCBP
	HALLMARK_HYPOXIA	0.000513453	0.00179709	0.477271	0.387929	1.6235	127	DDIT3|DDIT4|PPP1R15A|ATF3|HOXB9|SDC3|VEGFA|NFIL3|STC2|CHST3|BTG1|ETS1|PNRC1|KLF7|PLAC8|PPP1R3C|IRS2|SLC2A3|CDKN1B|GPC4|CCN2|GAPDHS|CAVIN1|ADM|F3|CITED2|PPARGC1A|TPBG|NDST2
	HALLMARK_IL2_STAT5_SIGNALING	0.00103448	0.00298175	0.45506	0.403884	1.65798	105	CST7|NFIL3|TNFRSF9|PRNP|PRAF2|GABARAPL1|GADD45B|IFITM3|RGS16|PLPP1|P2RX4|MXD1|SLC2A3|SPRY4|RHOB|CKAP4|EMP1|SERPINB6|SOCS1|NCOA3|SMPDL3A|SLC1A5|CSF1|ITIH5|SPRED2|ARL4A|GPR65|TNFRSF21|PLSCR1|BHLHE40|CDC42SE2|PTCH1|BMPR2|PLIN2|SYNGR2
	HALLMARK_IL6_JAK_STAT3_SIGNALING	0.00269729	0.00695618	0.431708	0.513398	1.74089	44	INHBE|IRF9|EBI3|HAX1|IRF1|SOCS1|TNFRSF1A|CSF1|HMOX1|CXCL3|TNFRSF21|ITGB3
	HALLMARK_INFLAMMATORY_RESPONSE	0.00117639	0.00320238	0.45506	0.433429	1.71886	87	TNFRSF9|ICAM4|NMI|C3AR1|EBI3|CX3CL1|RGS16|IRF1|IL7R|TNFAIP6|P2RX4|NFKBIA|SLC7A1|MXD1|TIMP1|CCL24|CCRL2|RHOG|ADM|F3|TPBG|FZD5|CSF1|CCR7|CXCL8|SERPINE1|KCNJ2|ITGB3|ACVR2A|ITGA5|BST2|RNF144B|ATP2B1|HRH1|BDKRB1|HBEGF
	HALLMARK_INTERFERON_ALPHA_RESPONSE	3.628e-09	2.22215e-08	0.774939	0.71131	2.51425	52	TXNIP|WARS1|IFI30|ISG15|IFIT3|PSMB9|IRF9|NMI|TRIM21|IFI44|IFITM3|LGALS3BP|IRF1|TRIM25|B2M|UBE2L6|SAMD9|UBA7|SAMD9L|CCRL2|ELF1|CSF1|MVB12A|PARP14|PLSCR1|IRF2|BST2|PROCR|STAT2
	HALLMARK_INTERFERON_GAMMA_RESPONSE	2.00885e-09	1.40619e-08	0.774939	0.589169	2.39367	99	TXNIP|WARS1|APOL6|IFI30|ISG15|PSMB10|IFIT3|PSMB9|CD274|BTG1|IRF9|NMI|HLA-B|TRIM21|SSPN|IFI44|IFITM3|ZNFX1|LGALS3BP|IRF1|TRIM25|TNFAIP6|MTHFD2|B2M|UPP1|NFKBIA|UBE2L6|CASP4|SAMD9L|SOCS1|IFIT1|CASP7|NCOA3|ARID5B
	HALLMARK_KRAS_SIGNALING_DN	0.850153	0.88633	0.0736213	0.225539	0.784705	49	ADRA2C|ZNF112|SHOX2|SKIL|EFHD1|IFI44L|GPR3|BMPR1B|KCNMB1|ASB7|CHST2|TFCP2L1|BARD1|BTG2|TCF7L1|RSAD2|PLAG1|EDN1|GDNF
	HALLMARK_KRAS_SIGNALING_UP	9.52723e-05	0.000389029	0.538434	0.480323	1.88017	84	PPP1R15A|KLF4|HKDC1|LCP1|GYPC|GPNMB|ETS1|C3AR1|LY96|RGS16|ADAM17|DUSP6|SOX9|IL7R|NGF|ADGRA2|PLAU|ETV5|EMP1|GNG11|ENG|TFPI|RBM4|PCSK1N|SPRY2|AMMECR1|GLRX|AVL9
	HALLMARK_MITOTIC_SPINDLE	3.28113e-05	0.000146159	0.557332	-0.440212	-1.72889	162	BIRC5|MYH9|PLK1|DLGAP5|TUBA4A|TOP2A|ANLN|PRC1|AURKA|CDC27|CCNB2|ECT2|NUSAP1|SMC3|TPX2|KIF4A|TTK|KIF11|BUB1|NDC80|INCENP|CENPF|ESPL1|LRPPRC|KATNB1|KIFAP3|BCR|LMNB1|KNTC1|SMC1A|RACGAP1|SMC4|CENPE|FBXO5|PREX1|ARHGDIA|ARHGAP4|SPTBN1|KIF2C|KIF1B|CCDC88A|CNTROB|CKAP5|YWHAE|PALLD|KIF15|DOCK2|LLGL1|RFC1|SAC3D1|CDK1|PCNT|NEK2|NOTCH2|EPB41L2|RALBP1|KIF22|FLNA|MYO9B|RASA1|ARF6|CTTN|HOOK3|DYNC1H1|EPB41|GEMIN…
	HALLMARK_MTORC1_SIGNALING	0.0209563	0.0446461	0.352488	-0.345358	-1.36521	172	GPI|EGLN3|DHCR24|SCD|TFRC|GBE1|LDLR|CANX|DHCR7|ENO1|PPIA|TPI1|IDI1|USO1|CALR|PLK1|HSP90B1|TUBG1|ACLY|TOMM40|STIP1|NUP205|STARD4|TUBA4A|PGK1|SQLE|UNG|HK2|AURKA|PNO1|RPN1|HSPD1|PSMD13|HMGCR|CCNF|UCHL5|PPA1|MCM2|ACSL3|FADS1|BUB1|MAP2K3|HPRT1|HSPE1|ETF1|PSMB5|HMBS|PSMC4|PRDX1|SDF2L1|PSMD12|ERO1A|RPA1|MCM4|TMEM97|CDC25A|HSPA4|ELOVL5|CACYBP|GAPDH|GSR|SORD|CCT6A|ADD3|PSMA3|PDAP1|DDX39A|AK4|CYB5B|PSME3|G…
	HALLMARK_MYC_TARGETS_V1	3.03995e-24	7.44787e-23	1.27903	-0.661684	-2.62804	177	PHB2|SRPK1|PSMA1|VBP1|CDC45|SRSF2|CANX|PRPF31|PPIA|CUL1|NCBP2|CCNA2|PTGES3|EIF3B|SRSF7|HNRNPC|CDC20|DUT|HSP90AB1|SRSF3|XRCC6|H2AZ1|PGK1|GLO1|FAM120A|TCP1|CCT4|KPNB1|PRPS2|C1QBP|RRM1|NOLC1|SMARCC1|PSMD1|NCBP1|CCT2|HSPD1|CTPS1|MAD2L1|PPM1G|NOP56|DDX18|RUVBL2|TYMS|RPLP0|GNL3|XPO1|NDUFAB1|PRDX3|MCM2|SNRPA|GSPT1|MRPL23|HPRT1|DEK|HSPE1|CCT3|ETF1|KPNA2|PA2G4|PSMC4|NHP2|PSMD7|SSB|NME1|GOT2|PSMA7|MCM5|CYC…
	HALLMARK_MYC_TARGETS_V2	3.82524e-10	3.12395e-09	0.814036	-0.714107	-2.32206	49	EXOSC5|PLK1|IPO4|DCTPP1|RRP12|MYBBP1A|UNG|HK2|NOLC1|LAS1L|UTP20|HSPD1|NOP56|DDX18|GNL3|HSPE1|NOP2|PA2G4|MRTO4|WDR74|MCM5|TBRG4|MCM4|TMEM97|CBX3|PLK4|SORD|NPM1|FARSA|PRMT3|PES1|WDR43|TFB2M|SLC19A1|CDK4|TCOF1
	HALLMARK_MYOGENESIS	0.368785	0.451761	0.0756946	-0.283105	-1.04984	106	SPARC|SCD|COL4A2|MYOG|TNNI1|MYH9|FDPS|TPM2|GAA|FLII|ADAM12|CKB|MAPK12|DMPK|COL6A2|AKT2|CRAT|DES|ITGB1|MEF2D|ITGA7|AGRN|MYBPH
	HALLMARK_NOTCH_SIGNALING	0.898251	0.916965	0.0400846	-0.240264	-0.685074	25	CUL1|KAT2A|SAP30|NOTCH3|NOTCH2|NOTCH1|PSEN2|PRKCA|SKP1|RBX1|HEYL|LFNG
	HALLMARK_OXIDATIVE_PHOSPHORYLATION	1.54632e-05	7.57697e-05	0.57561	-0.449071	-1.76254	158	GPI|PHB2|NDUFV2|VDAC2|TOMM22|SUCLG1|NDUFA1|ATP5F1C|PHYH|DLAT|NDUFA4|NDUFAB1|PRDX3|LDHB|ATP5F1B|ACAT1|GLUD1|ATP5MC3|TIMM17A|UQCRH|OAT|MRPS15|LRPPRC|GRPEL1|ECHS1|GOT2|OGDH|CYC1|VDAC3|DLD|COX4I1|NDUFS3|SUCLA2|SLC25A5|NDUFS7|IDH3G|MDH1|UQCRQ|UQCRC2|ATP5PB|MRPL15|MTRR|IDH3A|SLC25A11|ACADM|CS|SDHB|UQCRFS1|SDHD|FH|MDH2|MRPS30|AFG3L2|SLC25A12|ATP5PD|DLST|ISCA1|PDHA1|TIMM13|ATP5PO|NDUFA2|TIMM10|ACADSB|PDH…
	HALLMARK_P53_PATHWAY	7.64579e-12	7.49287e-11	0.875325	0.555817	2.36516	143	TRIB3|SLC3A2|DDIT3|TXNIP|DDIT4|PPP1R15A|SLC7A11|ATF3|IFI30|SAT1|KLF4|ABHD4|GADD45A|ZFP36L1|MKNK2|BTG1|RGS16|NUPR1|TP53|OSGIN1|UPP1|BLCAP|MXD1|PRKAB1|RNF19B|RAD9A|EPHX1|CDKN2B|SOCS1|DRAM1
	HALLMARK_PEROXISOME	0.0137656	0.0321198	0.38073	-0.430942	-1.47103	66	DHCR24|IDI1|FDPS|GNPAT|TOP2A|HSD17B4|SMARCC1|CTPS1|FADS1|ABCD3|PRDX1|SOD1|CRAT|ELOVL5|SLC25A17|SEMA3C|SLC25A19|HSD3B7|MSH2
	HALLMARK_PI3K_AKT_MTOR_SIGNALING	0.0592573	0.1037	0.321776	0.359608	1.37519	69	TRIB3|DDIT3|MKNK2|SQSTM1|RIT1|NGF|CDKN1B|RALB|TNFRSF1A|GSK3B|AKT1
	HALLMARK_PROTEIN_SECRETION	0.0669456	0.113115	0.204295	-0.378491	-1.33254	77	AP2B1|USO1|TMX1|BNIP3|SOD1|OCRL|LMAN1|PAM|VAMP3|TMED2|NAPG|ANP32E|ATP1A1|COPB2|GLA|CLTC|COPB1|KIF1B|MAPK1|ZW10|COG2|CTSC|AP2M1|DNM1L|ARF1|GOLGA4|ADAM10|SCAMP1|AP3B1
	HALLMARK_REACTIVE_OXYGEN_SPECIES_PATHWAY	0.24961	0.339747	0.104733	-0.378376	-1.16462	36	GCLM|TXNRD2|PFKP|PRDX6|PRDX1|SOD1|GSR|ERCC2|SBNO2|ABCC1|JUNB
	HALLMARK_SPERMATOGENESIS	0.0129661	0.0317668	0.38073	-0.465105	-1.5347	53	AURKA|CCNB2|MTOR|TTK|BUB1|H1-6|AGFG1|VDAC3|CDKN3|SLC12A2|PEBP1|KIF2C|TOPBP1|JAM3|CDK1|PRKAR2A|NEK2|NOS1|NCAPH
	HALLMARK_TGF_BETA_SIGNALING	0.482143	0.566901	0.103958	0.290092	0.973563	42	PPP1R15A|KLF10|ID3|SMAD7|SKIL|ENG|SERPINE1|ACVR1|PMEPA1|BMPR2
	HALLMARK_TNFA_SIGNALING_VIA_NFKB	5.03428e-12	6.167e-11	0.887075	0.601095	2.48792	114	PPP1R15A|CEBPB|ATF3|SAT1|KLF4|GADD45A|MSC|VEGFA|NFIL3|TNFRSF9|NFE2L2|BTG1|SQSTM1|KLF10|KDM6B|SERPINB8|KLF2|PNRC1|GADD45B|ETS2|IRF1|IL7R|TNFAIP6|BIRC2|NFKBIA|GEM|PLAU|MXD1|IRS2|SLC2A3|RNF19B|RHOB|HES1|CCRL2|DUSP5|DRAM1|JAG1|F3|BCL6|KLF9|NINJ1|CSF1
	HALLMARK_UNFOLDED_PROTEIN_RESPONSE	0.000690552	0.0022558	0.477271	0.403856	1.64739	101	DDIT4|SLC1A4|CEBPB|ATF4|ATF3|ASNS|SLC7A5|PSAT1|CEBPG|VEGFA|CHAC1|STC2|EIF4EBP1|DNAJB9|ERN1|XPOT|SEC11A|TARS1|MTHFD2
	HALLMARK_UV_RESPONSE_DN	0.6121	0.666509	0.100279	0.225224	0.91872	101	RND3|PRKCE|MAP1B|SNAI2|COL1A1|SLC7A1|CDKN1B|SMAD7|ATXN1|F3|CITED2|SERPINE1|SYNE1|SCAF8|TFPI|DUSP1|ITGB3|ACVR2A|BHLHE40|PDGFRB|ZMIZ1|PIK3R3|ATP2B1|FBLN5|INPP4B|NEK7|PRDM2|NR1D2
	HALLMARK_UV_RESPONSE_UP	0.293872	0.373578	0.0883594	-0.300986	-1.09786	94	TFRC|CCNE1|STIP1|TUBA4A|NXF1|RPN1|FKBP4|ARRB2|MRPL23|AQP3|EIF5|UROD|GRPEL1|H2AX|PRKACA|CCND3|HNRNPU|BTG3|DDX21|PPIF|JUNB|PDAP1|NUP58|CDC34|CYB5B|DNAJA1|PRKCD
	HALLMARK_WNT_BETA_CATENIN_SIGNALING	0.71164	0.758052	0.0753094	0.270969	0.835006	28	ADAM17|TP53|FZD8|JAG1|PTCH1|HEY1|FZD1|LEF1|PPARD|NCSTN|HEY2
	HALLMARK_XENOBIOTIC_METABOLISM	0.485915	0.566901	0.114267	0.244679	0.985754	94	BLVRB|PSMB10|GABARAPL1|ETS2|ACP2|UPP1|ECH1|IDH1|EPHX1|TNFRSF1A|SLC1A5|NINJ1|DHRS1|GSS|ENTPD5|RETSAT|SERPINE1|CYP27A1|HMOX1|PINK1|ABHD6|ALDH9A1|IGFBP4|SHMT2|PPARD
g5	HALLMARK_ADIPOGENESIS	0.0811521	0.165686	0.0488414	-0.364918	-1.23146	147	GBE1|PHYH|ARAF|LPCAT3|GPHN|ACLY|DRAM2|DHCR7|DLAT|PFKL|CD151|ESYT1|SLC25A10|COL4A1|ME1|HADH|IDH3G|CRAT|RAB34|ACADM|ITGA7|FAH|COQ9|BCL2L13|CYC1|SLC19A1|HIBCH|MGLL|GPX4|PEMT|SCP2|COL15A1|SLC25A1|NMT1|ACO2|PRDX3|MIGA2|DLD|SLC5A6|ACOX1|MCCC1|CMPK1|SUCLG1|LIFR|TALDO1|SAMM50|SLC66A3|ECHS1|BCKDHA|GPD2|MTCH2|ATP5PO|UBQLN1
	HALLMARK_ALLOGRAFT_REJECTION	0.604211	0.688519	0.084004	0.202852	0.94013	73	WARS1|TIMP1|IL11|ETS1|HLA-E|BCL10|CSK|SOCS5|TGFB1|THY1|IL27RA|SOCS1|GPR65|RPL39|B2M
	HALLMARK_ANDROGEN_RESPONSE	0.00543535	0.0147962	0.200513	-0.466551	-1.49312	77	XRCC5|SMS|SPCS3|ABCC4|ACSL3|SCD|DHCR24|RPS6KA3|ABHD2|ITGAV|RRP12|HERC3|SORD|LMAN1|CAMKK2|FADS1|FKBP5|HOMER2|SRF|PDLIM5|IDI1|GPD1L|AKT1|PGM3|LIFR|UBE2I|INPP4B|HMGCR|UBE2J1|CDK6
	HALLMARK_ANGIOGENESIS	0.556803	0.688518	0.0159065	-0.381939	-0.954242	16	APP|COL3A1|ITGAV|COL5A2
	HALLMARK_APICAL_JUNCTION	0.00140298	0.00528814	0.45506	-0.463744	-1.52765	105	EVL|CDH15|MYH9|RASA1|ADAM9|AKT3|MAPK14|EXOC4|EPB41L2|INPPL1|ATP1A3|HADH|NF1|CRAT|ADAM23|TIAL1|SYMPK|PTEN|ITGB1|AKT2|TJP1|RSU1|SHC1|NECTIN2|NECTIN1|ITGA3|EGFR|FBN1|CLDN15|LDLRAP1|MVD|LAYN|PARVA|GAMT|SLC30A3|JAM3|TSC1|SKAP2|FLNC|PBX2|ACTC1|VCL|LAMB3
	HALLMARK_APICAL_SURFACE	0.458772	0.624439	0.0182786	-0.388507	-1.02479	21	APP|BRCA1|EPHB4|ADAM10|EFNA5
	HALLMARK_APOPTOSIS	5.84314826910228e-05	0.000318127	0.557332	0.363258	1.7807	99	TXNIP|PMAIP1|DDIT3|ATF3|EMP1|GADD45A|SAT1|PEA15|GADD45B|HMOX1|ANXA1|TIMP1|CASP4|IFITM3|IER3|TIMP3|BCL10|SQSTM1|SOD2
	HALLMARK_BILE_ACID_METABOLISM	0.00450499	0.012985	0.223479	-0.506998	-1.55979	54	PHYH|PXMP2|RXRA|HSD17B4|DHCR24|GNPAT|ABCD3|FDXR|HACL1|NEDD4|FADS1|SLC29A1|SLC23A2|SCP2|HSD3B7|PEX1|IDI1|IDH2|AR|ATXN1|ACSL1|BCAR3|ABCA2|ABCD1
	HALLMARK_CHOLESTEROL_HOMEOSTASIS	0.785906	0.802279	0.00871558	-0.264227	-0.8129	54	FDPS|SREBF2|FASN|SCD|DHCR7|STARD4|LDLR|CTNNB1|PCYT2|TNFRSF12A|MVD|SQLE|ACAT2|IDI1|LGALS3|HMGCR|ABCA2|PMVK|FDFT1|ACSS2
	HALLMARK_COAGULATION	0.106446	0.200609	0.0438807	-0.428956	-1.29297	46	LRP1|SPARC|CFH|CAPN2|ADAM9|SIRT2|WDR1
	HALLMARK_COMPLEMENT	0.521748	0.67278	0.0143195	-0.305372	-0.9883	86	LRP1|COL4A2|USP14|CFH|ADAM9|GMFB|XPNPEP1|ME1|LIPA|PPP4C|CDH13|EHD1
	HALLMARK_DNA_REPAIR	0.060053	0.127939	0.0576941	-0.386792	-1.28137	113	NCBP2|DDB1|POLA1|RFC2|POLA2|GTF2H3|RFC5|PRIM1|ERCC2|POLD1|ERCC5|APRT|LIG1|HPRT1|POLR2I|ALYREF|POLR2E|GSDME|TYMS|POLD3|GPX4|DUT|SMAD5|TAF1C|ZWINT|POLB|BCAM|POLR2K|SRSF6|DDB2|ITPA|SAC3D1
	HALLMARK_E2F_TARGETS	2.90021552607049e-11	4.7370186925818e-10	0.863415	-0.553538	-1.88653	179	DIAPH3|SPC24|PRKDC|HELLS|CDKN3|MYBL2|DONSON|HMMR|DNMT1|CIT|RFC2|MLH1|LBR|POLA2|POLE|CDCA3|POLD1|TK1|JPT1|STAG1|TOP2A|SMC1A|CHEK2|LIG1|STMN1|NUP205|CTPS1|DLGAP5|PRIM2|NASP|SPAG5|BIRC5|CCNE1|KIF4A|NCAPD2|CDC25B|CSE1L|HMGB3|XPO1|SMC4|TRIP13|AURKB|BUB1B|ESPL1|NAP1L1|KIF2C|TACC3|TFRC|BRMS1L|MKI67|TIMELESS|SMC3|ATAD2|PLK4|CNOT9|POLD3|BRCA1|NOLC1|ANP32E|POLD2|DSCC1|NOP56|EXOSC8|CCNB2|GINS1|KIF18B|CDK4|H…
	HALLMARK_EPITHELIAL_MESENCHYMAL_TRANSITION	0.0536278	0.119444	0.0611971	-0.385583	-1.28464	122	LRP1|COL5A1|COL4A2|SPARC|COL6A2|TNC|CAP2|SGCD|COL3A1|FBN2|FLNA|PLOD1|ITGAV|COL4A1|COPA|MEST|GPC1|COL7A1|COL5A2|ADAM12|ITGB1|IL32|CALU|LAMC1|PDLIM4|EDIL3|TPM2|LOXL2|DPYSL3|FBN1|SNTB1|P3H1|TNFRSF12A|NOTCH2|LGALS1|COL12A1|MCM7|PCOLCE
	HALLMARK_ESTROGEN_RESPONSE_EARLY	0.633945	0.705984	0.0114213	-0.286628	-0.932097	91	NADSYN1|FASN|ABHD2|MYBBP1A|DHCR7|RRP12|FHL2|NCOR2|RHOBTB3|MYOF|ADCY9|RPS6KA2|MED24|FKBP5|TGIF2|RBBP8|CELSR2|IGF1R|SVIL|ABAT|AR|INPP5F|RAB31|MED13L|SLC7A2|TIAM1|ELOVL2|LRIG1|FDFT1|NRIP1|CHPT1|GLA|SNX24|AKAP1|MYBL1
	HALLMARK_ESTROGEN_RESPONSE_LATE	0.253787	0.365751	0.0252408	-0.347424	-1.1311	92	IMPA2|GALE|ABHD2|TOP2A|DHCR7|MEST|HPRT1|METTL3|XRCC3|NCOR2|DCXR|GINS2|SORD|GFUS|MYOF|SLC29A1|PLK4|RPS6KA2|FKBP5|HOMER2|DLG5|KIF20A|RBBP8|CELSR2
	HALLMARK_FATTY_ACID_METABOLISM	0.0164487	0.0402993	0.11296	-0.419752	-1.38682	109	SMS|FASN|ACADVL|SUCLG2|HSD17B4|DHCR24|ME1|HSDL2|PTPRG|HADH|IDH3G|CRAT|ACADM|UROD|BPHL|HIBCH|BCKDHB|MGLL|RAP1GDS1|ALAD|SUCLA2|ACOT8|ACO2|NCAPH2|UROS|LGALS1|ACAT2|GRHPR|METAP1|DLD|IDI1|DLST|GCDH|ACSL4|ACOX1|PSME1|SUCLG1|H2AZ1|ACSL1|ADSL|ECHS1|SDHA|MDH1|GPD2|PDHA1|HMGCL|ACADS|CPT2|PDHB|FH|D2HGDH|ENO3|PRDX6|NBN|ACAA2|ELOVL5|ACAA1
	HALLMARK_G2M_CHECKPOINT	4.87143713117821e-14	1.19350209713866e-12	0.965328	-0.579882	-1.97783	181	CUL1|CDC45|NSD2|CDKN3|MYBL2|HMMR|LBR|POLA2|POLE|E2F1|E2F4|JPT1|MAPK14|STAG1|TOP2A|SMC1A|SMARCC1|STMN1|EWSR1|FANCC|PBK|CCNF|DTYMK|PRIM2|CDC7|G3BP1|NASP|BIRC5|CDC27|RBL1|PAFAH1B1|PRC1|KIF4A|CDC25B|KIF11|SMC2|CCNT1|E2F2|HMGB3|XPO1|SMC4|INCENP|AURKB|GINS2|TFDP1|CENPA|H2AZ2|ESPL1|BUB1|KIF2C|TNPO2|TACC3|MKI67|PLK4|RAD54L|NOLC1|TPX2|SLC12A2|KNL1|CCNA2|LIG3|KIF15|CCNB2|FBXO5|EFNA5|NUP98|CDK4|HNRNPD|AURKA…
	HALLMARK_GLYCOLYSIS	0.243068	0.360919	0.0256626	-0.332594	-1.11944	142	COL5A1|PAM|AGRN|HMMR|PFKP|PPIA|GALE|PLOD1|STMN1|SLC25A10|ME1|PYGL|GPC1|NASP|ERO1A|PHKA2|CLN6|HDLBP|CENPA|COG2|SLC25A13|PSMC4|GFUS|TPI1|HS2ST1|MED24|PMM2|EGFR|KIF20A|AURKA|ALDH7A1|IL13RA1|RRAGD|GYS1|DLD|RPE|EGLN3|SDC1|COPB2|B4GALT7|AK4|TALDO1|CASP6|ENO1|MDH1|CAPN5
	HALLMARK_HEDGEHOG_SIGNALING	0.240679	0.360919	0.0287329	-0.449449	-1.18554	21	MYH9|RASA1|L1CAM|NF1|LDB1|GLI1|CDK6|DPYSL2|NRCAM
	HALLMARK_HEME_METABOLISM	0.496746	0.657853	0.0147645	-0.300481	-1.00232	124	MARK3|HMBS|XPO7|H4C3|RNF123|CDC27|PICALM|UROD|TCEA1|E2F2|PIGQ|TNS1|TFRC|MBOAT2|EPB41|ALAD|UBAC1|BTRC|UROS|ARHGEF12|FBXO34|ANK1|SLC66A2|BCAM|PPOX|HEBP1|ADD1|BNIP3L|SLC6A8|TRAK2|ALDH6A1|PC|RANBP10|ABCB6|GAPVD1|SEC14L1|GYPC|BTG2|EIF2AK1|TFDP2|SELENBP1|NARF|RBM5|SIDT2|DCAF11|KAT2B|GMPS|GCLM|ISCA1|GLRX5
	HALLMARK_HYPOXIA	1.33095682050717e-05	9.31669774355018e-05	0.593325	0.353025	1.8031	127	PPP1R15A|DDIT3|ATF3|PLAUR|CCN2|DDIT4|BTG1|MAFF|DUSP1|IRS2|SLC2A3|HMOX1|STC1|ADM|STC2|GAPDHS|GLRX|CITED2|VEGFA|NFIL3|PPP1R3C|ETS1|CAVIN1|IER3|PLIN2|HOXB9|LOX|ERRFI1|CCN1|SERPINE1|B4GALNT2|JMJD6
	HALLMARK_IL2_STAT5_SIGNALING	0.106195	0.200609	0.297233	0.237602	1.17139	105	CST7|EMP1|GABARAPL1|GADD45B|MAFF|PRNP|SLC2A3|SPRY4|IFITM3|NFIL3|PNP|PLIN2|SLC1A5|PRAF2
	HALLMARK_IL6_JAK_STAT3_SIGNALING	0.169988	0.277648	0.119146	0.290085	1.19241	44	INHBE|HMOX1|CRLF2|HAX1|IRF9|TGFB1|CXCL3|SOCS1|BAK1
	HALLMARK_INFLAMMATORY_RESPONSE	0.00442196	0.012985	0.407018	0.312411	1.49072	87	PLAUR|IL7R|HBEGF|KCNJ2|CCRL2|ADM|HRH1|TIMP1|CXCL8|ICAM4|C3AR1|CCR7|EDN1|SERPINE1|RHOG|BDKRB1|MXD1|TNFAIP6|RGS16|BST2|NMI|HAS2|FZD5|KLF6|CCL24|F3|PTGER4|TPBG|P2RX4|SLC31A2|EBI3|RNF144B|CHST2
	HALLMARK_INTERFERON_ALPHA_RESPONSE	0.000192041	0.000784167	0.518848	0.459583	1.94889	52	ISG15|TXNIP|IFIT3|WARS1|IFI44|IFI30|CCRL2|IFITM3|PROCR|TRIM21|IRF9|ELF1|OASL|BST2|NMI
	HALLMARK_INTERFERON_GAMMA_RESPONSE	0.000150912	0.000672244	0.518848	0.34866	1.70915	99	ISG15|TXNIP|IFIT3|WARS1|IFI44|BTG1|IFI30|CD274|APOL6|CASP4|IFITM3|LATS2|PNP|IFIT1|METTL7B|ARID5B|SOD2|TRIM21|IRF9|TNFAIP6|OASL|BST2|SOCS1|NMI
	HALLMARK_KRAS_SIGNALING_DN	0.989484	0.989484	0.00446444	-0.182416	-0.554221	49	CDKAL1|FGGY|LFNG|CELSR2|NOS1|KMT2D|GAMT|SLC30A3|ACTC1|BTG2|CAMK1D|TGFB2|COL2A1|C5
	HALLMARK_KRAS_SIGNALING_UP	6.26552272631099e-06	5.11684355982064e-05	0.610527	0.423198	1.99917	84	PPP1R15A|EMP1|PLAUR|TMEM158|IL7R|HBEGF|DUSP6|KLF4|TRIB1|HKDC1|LCP1|GLRX|DNMBP|GPNMB|ETS1|GNG11|C3AR1
	HALLMARK_MITOTIC_SPINDLE	3.90582278267008e-07	3.82770632701668e-06	0.674963	-0.505419	-1.71363	162	MYH9|TRIO|CDK5RAP2|RASA1|LLGL1|ARHGAP4|FLNA|TOP2A|SMC1A|ANLN|EPB41L2|KIFAP3|LRPPRC|ECT2|DLGAP5|CSNK1D|BIRC5|CDC27|NF1|PAFAH1B1|PRC1|KIF4A|KIF11|SPTBN1|SMC4|INCENP|ATG4B|NIN|BCR|ESPL1|BUB1|PREX1|KIF2C|SMC3|MYO1E|TPX2|HDAC6|KNTC1|EPB41|KIF15|CCNB2|FBXO5|AURKA|KIF1B|ARHGEF12|KATNB1|CDC42BPA|PDLIM5|NOTCH2|TUBGCP3|TLK1|NDC80|CKAP5|PLK1|SASS6|MYO9B|TTK|HOOK3|SPTAN1|RACGAP1|KIF23|BRCA2|CENPF|CENPE|RFC1|…
	HALLMARK_MTORC1_SIGNALING	0.727419	0.774859	0.00892711	-0.265809	-0.904057	172	GPI|GBE1|USO1|HMBS|CANX|ATP2A2|ACSL3|ACLY|PPIA|SCD|DHCR24|DHCR7|PFKL|NUP205|ME1|HSP90B1|CCNF|ERO1A|HPRT1|FDXR|TCEA1|STARD4|PSMD12|CALR|SORD|BUB1|PSMC4|TFRC|PSMD13|FADS1|TPI1|UCHL5|LDLR|AURKA|NMT1|SQLE|HSPA4|ETF1|PLK1|MCM4|RPA1|IDI1|EGLN3|SDF2L1|AK4|GGA2|SKAP2|CCNG1|HMGCR|ENO1|SHMT2|NAMPT|PITPNB|TUBA4A|BCAT1|PPA1|ACTR3|CYB5B|BTG2|DHFR|GLA|G6PD|RPN1
	HALLMARK_MYC_TARGETS_V1	5.83994851435266e-05	0.000318127	0.557332	-0.457477	-1.55787	177	CUL1|PHB2|SRPK1|CDC45|NCBP2|PRPF31|PSMA1|HNRNPC|VBP1|IARS1|CANX|PPIA|PRPS2|NCBP1|SMARCC1|CTPS1|SRSF7|G3BP1|FAM120A|HPRT1|XPO1|SF3B3|PSMD1|TFDP1|LSM2|RUVBL2|CAD|NAP1L1|PSMC4|TYMS|TCP1|CYC1|NOLC1|DDX18|AP3S1|POLD2|NOP56|CCNA2|EIF3B|CDK4|HNRNPD|MCM5|DUT|PABPC4|RRM1|RPLP0|MRPL23|MCM7|ETF1|KPNB1|MCM4|PRDX3|PPM1G|SRSF2|SRSF3|HNRNPU|PTGES3|H2AZ1|PSMD7|UBE2E1|GSPT1|ABCE1|GLO1|GOT2|UBA2|MCM6|PWP1|ORC2|PCN…
	HALLMARK_MYC_TARGETS_V2	0.00303556	0.0106245	0.274717	-0.52604	-1.59823	49	EXOSC5|IPO4|MYBBP1A|LAS1L|RRP12|PRMT3|SORD|SLC19A1|PLK4|NOLC1|DDX18|NOP56|CDK4|MCM5|NOP2|UTP20|PLK1|MCM4|DCTPP1|WDR74
	HALLMARK_MYOGENESIS	0.00398936	0.012985	0.232057	-0.449854	-1.48268	106	APP|COL4A2|MYH9|DMPK|FDPS|AGRN|MYOG|SPARC|COL6A2|MAPK12|TNNI1|NCAM1|SCD|PLXNB2|SGCD|COL3A1|SIRT2|PSEN2|GAA|ADAM12|CRAT|FLII|ITGA7|CDH13|ITGB1|RB1|AKT2|TPM2|ADCY9|CHRNB1|NOTCH1|PDLIM7|COL15A1|MEF2D|KIFC3|SVIL|NOS1|MRAS|SPTAN1|CAV3
	HALLMARK_NOTCH_SIGNALING	0.22217	0.351172	0.0298123	-0.438617	-1.19798	25	CUL1|PRKCA|PSEN2|LFNG|NOTCH1|NOTCH3|NOTCH2
	HALLMARK_OXIDATIVE_PHOSPHORYLATION	0.157879	0.276288	0.0334873	-0.342798	-1.16066	158	PHB2|GPI|NDUFS7|ACADVL|PHYH|UQCRC2|DLAT|NDUFV1|LRPPRC|ACAT1|MTX2|IDH3G|ACADM|OGDH|UQCRH|HADHA|CYC1|GLUD1|GPX4|ATP5MC3|RHOT1|SUCLA2|TIMM9|ACO2|MTRR|SLC25A11|PRDX3|DLD|DLST|IDH2|BAX|SUCLG1|RHOT2|NDUFV2|ECHS1|BCKDHA|ATP5F1C|AFG3L2|SDHA|MDH1|ACADSB|ALDH6A1|PDHA1|ATP5PO|GOT2|SURF1|SLC25A12|NDUFS4|NDUFS2|PDHB|NQO2|FH|VDAC3|NDUFA2|IDH3A|ACAA2|NDUFA4|ATP6V1C1|ACAA1|MRPS11|NDUFS1|BDH2|ECI1|ISCA1|ATP5F1B
	HALLMARK_P53_PATHWAY	7.98092616914198e-09	9.77663455719893e-08	0.74774	0.401273	2.05825	143	SLC3A2|PPP1R15A|TRIB3|TXNIP|DDIT3|ATF3|GADD45A|SAT1|DDIT4|OSGIN1|HBEGF|BTG1|ABHD4|ZFP36L1|IFI30|KLF4|HMOX1|SLC7A11|PROCR|IER5|IER3|TOB1|RNF19B|MKNK2|NUPR1|PRKAB1|EPHA2|TPRKB|HINT1|TM4SF1|HEXIM1|TGFB1|MXD1|PLK2
	HALLMARK_PEROXISOME	0.0100338	0.0258766	0.147705	-0.470991	-1.48236	66	FDPS|HSD17B4|DHCR24|GNPAT|TOP2A|SMARCC1|SEMA3C|CTPS1|ABCD3|CRAT|CLN6|SLC25A19|FADS1|SLC23A2|SCP2|HSD3B7|ACOT8|IDI1|IDH2|CTBP1|ACSL4|ACOX1|ATXN1|ACSL1|ABCD1|IDE|LONP2|HMGCL
	HALLMARK_PI3K_AKT_MTOR_SIGNALING	0.697645	0.759658	0.0102735	-0.279429	-0.884605	69	MAPKAP1|VAV3|RPS6KA3|E2F1|MAPK1|RPTOR|HSP90B1|PTEN|CALR|ARPC3|CLTC|PIN1|EGFR|CDK4|AP2M1|MKNK1|AKT1|GRK2|TIAM1|PRKAR2A|PTPN11|RPS6KA1|ACTR3
	HALLMARK_PROTEIN_SECRETION	0.000133913	0.000656173	0.518848	-0.526539	-1.68511	77	AP2B1|USO1|PAM|RPS6KA3|MAPK1|NAPG|TMX1|COG2|AP3B1|LMAN1|CLTC|OCRL|DNM1L|ANP32E|AP3S1|ADAM10|IGF2R|VAMP3|EGFR|KIF1B|COPE|NAPA|AP2M1|AP1G1|GOLGA4|TMED10|BNIP3|COPB2|VAMP7|ATP7A|ARFGEF2|ATP1A1|SCRN1|ARFGEF1|VPS45
	HALLMARK_REACTIVE_OXYGEN_SPECIES_PATHWAY	0.590158	0.688518	0.0136176	-0.321346	-0.934927	36	PFKP|TXNRD2|ERCC2|SBNO2|ABCC1|MSRA|GPX4
	HALLMARK_SPERMATOGENESIS	0.128406	0.233033	0.0391334	-0.408877	-1.25585	53	CDKN3|MTOR|MAST2|BUB1|KIF2C|IP6K1|SLC12A2|CCNB2|AURKA|NOS1|TTK|TLE4|IFT88|JAM3|TALDO1|PRKAR2A|RPL39L|IDE|H1-6|NCAPH|VDAC3|AGFG1|CAMK4
	HALLMARK_TGF_BETA_SIGNALING	0.762559	0.795008	0.00958822	-0.276121	-0.822137	42	FNTA|NCOR2|SPTBN1|TJP1|CTNNB1|SMAD3|RAB31|CDK9|JUNB|BCAR3|HDAC1|LTBP2|PMEPA1|TRIM33|FKBP1A|BMPR2|PPM1A|TGFBR1|PPP1CA|BMPR1A|MAP3K7|THBS1|SMURF2|HIPK2|SLC20A1|WWTR1|ID2
	HALLMARK_TNFA_SIGNALING_VIA_NFKB	4.30013575914122e-15	2.1070665219792e-13	0.996986	0.551844	2.74567	114	PPP1R15A|ATF3|GADD45A|PLAUR|SAT1|CEBPB|IL7R|HBEGF|BTG1|GADD45B|MAFF|DUSP1|IRS2|GEM|KLF4|TRIB1|SLC2A3|CCRL2|IER2|DUSP5|VEGFA|NFIL3|BCL6|JAG1|IER5|IER3|RNF19B|CLCF1|NFE2L2|SQSTM1|EDN1|SOD2|CCN1|SERPINE1|NR4A3|MXD1|CXCL3|PLK2|TNFAIP6|DNAJB4|KDM6B|SPSB1|HES1|MSC|SERPINB8|KLF6|ETS2|YRDC|TIPARP|F3
	HALLMARK_UNFOLDED_PROTEIN_RESPONSE	0.585213	0.688518	0.0125144	-0.292036	-0.958662	101	CNOT2|EDC4|SPCS3|EXOSC5|EXOSC2|IARS1|EXOSC9|EXOSC1|PARN|DCP2|HSP90B1|EIF4G1|HYOU1|ERO1A|CALR|ATF6|YIF1A|SHC1|NOLC1|NOP56|PDIA6|EXOC2|SLC30A5|MTREX|ALDH18A1|H2AX|FUS|DKC1|SDAD1|NOP14
	HALLMARK_UV_RESPONSE_DN	0.0272765	0.0636451	0.0873573	-0.414463	-1.36055	101	SRI|MTA1|CAP2|RXRA|PRKCA|AKT3|MAPK14|COL3A1|PIK3CD|ABCC1|COL5A2|FHL2|PTEN|SYNJ2|LAMC1|ATP2C1|TJP1|CDON|NFKB1|MAP2K5|BCKDHB|MGLL|LDLR|APBB2|ARHGEF9|CDC42BPA|PDLIM5|NOTCH2|IGF1R|SIPA1L1|ATRX|LTBP1|SMAD3
	HALLMARK_UV_RESPONSE_UP	0.566434	0.688518	0.112604	0.199367	0.959372	94	ATF3|BTG1|PRPF3|HMOX1|GLS|SPR|SQSTM1|ATP6V1F|SOD2|GRINA|HSPA13|TARS1|ASNS|ALDOA|BAK1
	HALLMARK_WNT_BETA_CATENIN_SIGNALING	0.169035	0.277648	0.0348573	-0.446806	-1.24443	28	CUL1|PSEN2|NCOR2|NOTCH1|CCND2|CTNNB1|NCSTN
	HALLMARK_XENOBIOTIC_METABOLISM	0.386579	0.54121	0.0186036	-0.323501	-1.0553	94	SSR3|ATP2A2|MTHFD1|MARCHF6|AHCY|ATOH8|DHPS|SLC12A4|MCCC2|HPRT1|DCXR|FAH|HACL1|GART|HES6|BPHL|PEMT|NMT1|ACOX3|ACO2|PDLIM5|PGD|SLC35D1|ACOX1|PTGES3|CASP6
